# Oncogenic herpesvirus engages the endothelial transcription factors SOX18 and PROX1 to increase viral genome copies and virus production

**DOI:** 10.1101/742932

**Authors:** Silvia Gramolelli, Endrit Elbasani, Veijo Nurminen, Krista Tuohinto, Thomas Günther, Riikka E. Kallinen, Seppo P. Kaijalainen, Raquel Diaz, Adam Grundhoff, Caj Haglund, Joseph M. Ziegelbauer, Mark Bower, Mathias Francois, Päivi M. Ojala

**Affiliations:** Translational Cancer Medicine Research Program, Faculty of Medicine, University of Helsinki, Helsinki, 00014; Finland; Heinrich Pette Institute, Leibniz Institute for Experimental Virology, Hamburg, 205052; Germany; Department of Surgery, University of Helsinki and Helsinki University Hospital, Helsinki, 00014; Finland; HIV and AIDS Malignancy Branch, Center for Cancer Research, National Cancer Institute, National Institutes of Health, Bethesda, MD 20892; USA; National Centre for HIV Malignancy, Chelsea & Westminster Hospital, London, SW10 9NH; UK; Institute of Molecular Biosciences, The University of Queensland, Brisbane, QLD 4072; Australia; Department of Infectious Diseases, Imperial College London, London, W2 1PG; United Kingdom

**Keywords:** Kaposi sarcoma, KSHV, herpesvirus, K8.1, transcription factors, PROX1, SOX18, lymphatic endothelial cells, viral genome replication, viral reactivation

## Abstract

Kaposi sarcoma (KS) is a tumour of endothelial origin caused by KS herpesvirus (KSHV) infection and suggested to originate from lymphatic endothelial cells (LECs). While KSHV establishes latency in virtually all susceptible cell types, LECs support a spontaneous lytic gene expression program with high viral genome copies and release of infectious virus. Here, we investigated the role of PROX1, SOX18 and COUPTF2, drivers of lymphatic endothelial fate during embryogenesis, in this unique KSHV infection program. We found that these factors were co-expressed in KS tumours with the viral lytic marker K8.1, and that SOX18 and PROX1 regulate KSHV infection via two independent mechanisms. SOX18 binds to the viral origins of replication and its depletion or chemical inhibition significantly reduced the KSHV genome copies in LECs. PROX1 interacts with ORF50, the initiator of the lytic cascade, increases lytic gene expression and virus production and its depletion reduces KSHV spontaneous lytic reactivation. Upon lytic replication, PROX1 binds to the KSHV genome in the promoter region of ORF50 and enhances its transactivation activity. These results demonstrate the importance of two endothelial transcription factors in the regulation of the KSHV life cycle and introduce SOX18 inhibition as a potential, novel therapeutic modality for KS.
