## Supplementary Table3 for "Oncogenic herpesvirus engages the endothelial transcription factors SOX18 and PROX1 to increase viral genome copies and virus production"

### Sheet: Main Figures
Figure 2a-LEC
Dunnett's multiple comparisons test	Adjusted P Value
PROX1
0 vs. 1	0.7205
0 vs. 3	0.8678
0 vs. 6	0.9999
0 vs. 10	0.0119
0 vs. 14	0.0011
SOX18
0 vs. 1	0.9999
0 vs. 3	0.0103
0 vs. 6	0.0138
0 vs. 10	0.0096
0 vs. 14	0.0062
COUPTF2
0 vs. 1	0.9998
0 vs. 3	0.0729
0 vs. 6	0.0834
0 vs. 10	0.0532
0 vs. 14	0.1268
Figure 2a-BEC
Dunnett's multiple comparisons test	Adjusted P Value
PROX1
0 vs. 1	0.8437
0 vs. 3	0.0347
0 vs. 6	0.2033
0 vs. 10	0.0347
0 vs. 14	0.047
SOX18
0 vs. 1	0.7497
0 vs. 3	0.9312
0 vs. 6	0.0507
0 vs. 10	0.0045
0 vs. 14	0.0005
COUPTF2
0 vs. 1	0.5173
0 vs. 3	0.6416
0 vs. 6	0.7922
0 vs. 10	0.4072
0 vs. 14	0.9999
Figure 3a
Dunnett's multiple comparisons test	Adjusted P Value
LANA
CTL vs. PROX1	0.035
CTL vs. SOX18	0.0275
CTL vs. COUPTF2	0.03
ORF50
CTL vs. PROX1	0.0019
CTL vs. SOX18	0.0015
CTL vs. COUPTF2	0.0923
ORF45
CTL vs. PROX1	0.0174
CTL vs. SOX18	0.0492
CTL vs. COUPTF2	0.0772
K8.1
CTL vs. PROX1	0.0053
CTL vs. SOX18	0.0126
CTL vs. COUPTF2	0.0803
Figure 3c
Dunnett's multiple comparisons test	Adjusted P Value
CTL vs. PROX1	<0,0001
CTL vs. SOX18	<0,0001
CTL vs. COUPTF2	0.387
Figure 3d
Dunnett's multiple comparisons test	Adjusted P Value
CTL vs. PROX1	0.3173
CTL vs. SOX18	0.0013
CTL vs. COUPTF2	>0,9999
Figure 3e
Dunnett's multiple comparisons test	Adjusted P Value
LANA
CTL vs. PROX1	0.1329
CTL vs. SOX18	0.014
CTL vs. PROX1-SOX18	0.0178
CTL vs. PAA	0.2342
ORF57
CTL vs. PROX1	0.0105
CTL vs. SOX18	0.1689
CTL vs. PROX1-SOX18	0.0008
CTL vs. PAA	0.1016
ORF45
CTL vs. PROX1	0.0113
CTL vs. SOX18	0.0232
CTL vs. PROX1-SOX18	0.0038
CTL vs. PAA	0.0424
K8.1
CTL vs. PROX1	0.0023
CTL vs. SOX18	0.0247
CTL vs. PROX1-SOX18	0.01
CTL vs. PAA	0.0058
Figure 3f
Dunnett's multiple comparisons test	Adjusted P Value
CTL vs. PROX1	0.0034
CTL vs. SOX18	0.0013
CTL vs. PROX1-SOX18	0.0003
CTL vs. PAA	0.0003
Figure 5a
Dunnett's multiple comparisons test	Adjusted P Value
Cherry vs. SOX18-500	0.6434
Cherry vs. SOX18-250	0.015
Cherry vs. SOX18-125	0.002
Figure 5d
MYC-SOX18 - HA
TR1	0.0057
TR2	0.1746
TR3	0.5285
TR4	0.2388
Figurr 5e
Dunnett's multiple comparisons test	Adjusted P Value
MYC-SOX18 - HA
OriA1	<0,0001
OriA2	0.0602
OriA3	0.0012
orilyt1	<0,0001
orilyt2	0.0817
orilyt3	0.1951
Figure 6e
Dunnett's multiple comparisons test	Adjusted P Value
MYC-PROX1- IgG (mouse)
ORF50 1	0.0024
ORF50 2	0.0019
ORF50 3	0.1277
PROX1- IgG (rabb)
ORF50 1	0.0019
ORF50 2	0.0021
ORF50 3	0.2287
PROX1- IgG (rabb)
ORF50 1	0.0139
ORF50 2	0.0051
ORF50 3	0.1749

### Sheet: Sheet1
Figure 6a
KLEC PROX1 vs CTL
Dunnett's multiple comparisons test	Adjusted P Value
Prox1 - CTL
K1	>0,9999
ORF4	<0,0001
ORF6	<0,0001
ORF7	<0,0001
ORF8	0.0016
ORF9	0.6472
ORF10	>0,9999
ORF11	>0,9999
K2	>0,9999
ORF2	>0,9999
K3	0.4786
ORF70	0.8334
K4	0.0005
K4.1	>0,9999
K4.2	>0,9999
K5	0.0167
K6	>0,9999
K7	>0,9999
ORF16	>0,9999
ORF17	0.9997
ORF18	>0,9999
ORF19	>0,9999
ORF20	0.9998
ORF21	>0,9999
ORF22	>0,9999
ORF23	>0,9999
ORF24	>0,9999
ORF25	>0,9999
ORF26	0.994
ORF27	0.9958
ORF28	>0,9999
ORF29	0.9976
ORF30	>0,9999
ORF31	>0,9999
ORF32	>0,9999
ORF33	>0,9999
ORF34	>0,9999
ORF35	>0,9999
ORF36	>0,9999
ORF37	0.9999
ORF38	>0,9999
ORF39	>0,9999
ORF40	>0,9999
ORF41	>0,9999
ORF42	0.1133
ORF43	0.4218
ORF44	0.4313
ORF45	>0,9999
ORF46	>0,9999
ORF47	>0,9999
ORF48	>0,9999
ORF50	>0,9999
ORF49	>0,9999
K8	>0,9999
K8.1	>0,9999
ORF52	<0,0001
ORF53	<0,0001
ORF54	0.994
ORF55	0.0005
ORF56	0.0193
ORF57	>0,9999
RFP	0.1171
GFP	>0,9999
PuroR	>0,9999
K9	0.0742
K10	0.0283
K10.5	0.052
K11	0.2318
ORF58	0.0012
ORF59	0.0017
ORF60	0.1266
ORF61	0.0561
ORF62	<0,0001
ORF63	0.0015
ORF64	<0,0001
ORF65	0.0453
ORF66	0.7067
ORF67	0.7841
ORF67A	0.9845
ORF68	>0,9999
ORF69	>0,9999
K12	>0,9999
ORF71	<0,0001
ORF72	<0,0001
ORF73	0.0052
K14	<0,0001
ORF74	<0,0001
ORF75	<0,0001
K15	<0,0001
iSLK.219 PROX1 vs pSIN
Dunnett's multiple comparisons test	Adjusted P Value
Prox1 - CTL
K1	>0,9999
ORF4	<0,0001
ORF6	<0,0001
ORF7	<0,0001
ORF8	0.0016
ORF9	0.6472
ORF10	>0,9999
ORF11	>0,9999
K2	>0,9999
ORF2	>0,9999
K3	0.4786
ORF70	0.8334
K4	0.0005
K4.1	>0,9999
K4.2	>0,9999
K5	0.0167
K6	>0,9999
K7	>0,9999
ORF16	>0,9999
ORF17	0.9997
ORF18	>0,9999
ORF19	>0,9999
ORF20	0.9998
ORF21	>0,9999
ORF22	>0,9999
ORF23	>0,9999
ORF24	>0,9999
ORF25	>0,9999
ORF26	0.994
ORF27	0.9958
ORF28	>0,9999
ORF29	0.9976
ORF30	>0,9999
ORF31	>0,9999
ORF32	>0,9999
ORF33	>0,9999
ORF34	>0,9999
ORF35	>0,9999
ORF36	>0,9999
ORF37	0.9999
ORF38	>0,9999
ORF39	>0,9999
ORF40	>0,9999
ORF41	>0,9999
ORF42	0.1133
ORF43	0.4218
ORF44	0.4313
ORF45	>0,9999
ORF46	>0,9999
ORF47	>0,9999
ORF48	>0,9999
ORF50	>0,9999
ORF49	>0,9999
K8	>0,9999
K8.1	>0,9999
ORF52	<0,0001
ORF53	<0,0001
ORF54	0.994
ORF55	0.0005
ORF56	0.0193
ORF57	>0,9999
RFP	0.1171
GFP	>0,9999
PuroR	>0,9999
K9	0.0742
K10	0.0283
K10.5	0.052
K11	0.2318
ORF58	0.0012
ORF59	0.0017
ORF60	0.1266
ORF61	0.0561
ORF62	<0,0001
ORF63	0.0015
ORF64	<0,0001
ORF65	0.0453
ORF66	0.7067
ORF67	0.7841
ORF67A	0.9845
ORF68	>0,9999
ORF69	>0,9999
K12	>0,9999
ORF71	<0,0001
ORF72	<0,0001
ORF73	0.0052
K14	<0,0001
ORF74	<0,0001
ORF75	<0,0001
K15	<0,0001

### Sheet: Supplementary Figures
Supplementary Figure 3a
Dunnett's multiple comparisons test	Adjusted P Value
PROX1
CTL vs. PROX1-1	<0,0001
CTL vs. PROX1-2	<0,0001
LANA
CTL vs. PROX1-1	<0,0001
CTL vs. PROX1-2	<0,0001
ORF57
CTL vs. PROX1-1	<0,0001
CTL vs. PROX1-2	<0,0001
ORF45
CTL vs. PROX1-1	<0,0001
CTL vs. PROX1-2	<0,0001
K8.1
CTL vs. PROX1-1	<0,0001
CTL vs. PROX1-2	<0,0001
Supplementary Figure 3c
Dunnett's multiple comparisons test	Adjusted P Value
CTL vs. si PROX1_1	0.0006
CTL vs. siPROX1 2	0.0007
CTL vs. -	0.9549
Supplementary Figure 5c
Dunnett's multiple comparisons test	Adjusted P Value
LANA
WT vs. psin	0.0426
ORF45
WT vs. pSIN	0.0136
ORF57
WT vs. pSIN	0.0256
K8.1
WT vs. pSIN	0.001
Supplementary Figure 5e
Dunnett's multiple comparisons test	Adjusted P Value
RFP
pSIN vs. WT	0.0014
pSIN vs. MUT	0.9891
pSIN vs. NT	0.6978
ORF57
pSIN vs. WT	<0,0001
pSIN vs. MUT	0.8785
pSIN vs. NT	0.7255
K8.1
pSIN vs. WT	0.0013
pSIN vs. MUT	0.8992
pSIN vs. NT	0.8166
